# Identification of conserved gene expression programs activated in multiple modes of torpor across vertebrate clades

**DOI:** 10.1101/2023.11.29.569284

**Authors:** Kurt Weir, Natasha Vega, Veronica F. Busa, Ben Sajdak, Les Kallestad, Dana Merriman, Krzysztof Palczewski, Joseph Carroll, Seth Blackshaw

## Abstract

Torpor encompasses adaptations to diverse extreme environmental stressors such as hibernation, aestivation, brumation, and daily torpor. Here we introduce StrokeofGenus, an analytic pipeline that identifies distinct transcriptomic states and conservation of gene expression patterns across studies, tissues, and species. We use StrokeofGenus to study multiple and diverse forms of torpor from publicly available RNA-seq datasets that span eight species and two classes. We identify three transcriptionally distinct states during the cycle of heterothermia: euthermia, torpor, and interbout arousal. We also identify torpor-specific gene expression patterns that are conserved both across tissues and between species with over three hundred million years of evolutionary divergence. We further demonstrate the general conservation of gene expression patterns in multiple forms of torpor, implying a common evolutionary origin for this process. Although here we apply StrokeofGenus to analysis of torpor, it can be used to interrogate any other complex physiological processes defined by transient transcriptomic states.

**HIGHLIGHTS:**

1. StrokeofGenus integrates orthologue annotation, non-negative matrix factorization, and transfer learning for cross-species analysis.
2. StrokeofGenus identifies conserved topor-related gene expression patterns across divergent species and cell types.
3. Heterothermia has three distinct transcriptomic states.
4. Torpor-specific gene expression patterns are conserved between species and forms of torpor.
