## Supplemental Table 1 for "Identification of conserved gene expression programs activated in multiple modes of torpor across vertebrate clades"

### Sheet: orthology
	YEAST	CAEEL	DROME	HUMAN	MOUSE	13LGS	Bearded Dragon	Bat	Djungarian	Marsupial	Syrian	Chinese Alligator	Bear
YEAST
CAEEL	564
DROME	578	3037
HUMAN	634	3114	3747
MOUSE	650	3211	3848	14576
13LGS	746	2994	3475	12612	12961
Bearded Dragon	585	2591	3138	9000	9238	12584
Bat	525	2408	2848	10622	9361	13151	8308
Djungarian	633	2764	3339	11528	11858	14338	8840	9378
Marsupial	648	2886	3448	11733	11727	12282	9181	9437	10078
Syrian	596	2691	3224	11313	11641	11319	7831	8612	10799	9909
Chinese Alligator	821	2881	3289	10508	10754	19422	11166	9675	10644	10896	8982
Bear	537	2282	2695	10107	10122	13297	7578	9788	9627	9412	9139	10316

### Sheet: gene_number
Species	Sample Number	Transdecoder Genes
13LGS	145	410757
Bat	14	152760
Bear	54	252399
Bearded Dragon	27	115147
Chinese Alligator	62	545133
Djungarian	6	112738
Marsupial	25	107258
Syrian	12	83543
