## Supplemental Table 3 for "Identification of conserved gene expression programs activated in multiple modes of torpor across vertebrate clades"

### Sheet: trinity_samples_13LGS_2
Dataset	Condition	Replicate	Read 1	Read 2
Dataset_1	Retina_Euthermia	Retina_Euthermia_Rep1	163retina1_S4_R1_001.fastq.gz	163retina1_S4_R2_001.fastq.gz
Dataset_1	Retina_Euthermia	Retina_Euthermia_Rep3	168retina1_S7_R1_001.fastq.gz	168retina1_S7_R2_001.fastq.gz
Dataset_1	Retina_Euthermia	Retina_Euthermia_Rep5	167retina2_S7_R1_001.fastq.gz	167retina2_S7_R2_001.fastq.gz
Dataset_1	Retina_Prehibernation	Retina_Prehibernation_Rep1	BCla-141PreRetD_S9_R1_001.fastq.gz	BCla-141PreRetD_S9_R2_001.fastq.gz
Dataset_1	Retina_Prehibernation	Retina_Prehibernation_Rep3	BCla-159PreRetD_S3_R1_001.fastq.gz	BCla-159PreRetD_S3_R2_001.fastq.gz
Dataset_1	Retina_Prehibernation	Retina_Prehibernation_Rep5	BCla-148PRERetS_S13_R1_001.fastq.gz	BCla-148PRERetS_S13_R2_001.fastq.gz
Dataset_1	Retina_Torpor	Retina_Torpor_Rep1	BCla-304RetDTor_S5_R1_001.fastq.gz	BCla-304RetDTor_S5_R2_001.fastq.gz
Dataset_1	Retina_Torpor	Retina_Torpor_Rep3	BCla-906RetDTor_S1_R1_001.fastq.gz	BCla-906RetDTor_S1_R2_001.fastq.gz
Dataset_1	Retina_Torpor	Retina_Torpor_Rep5	BCla-902RetSTor_S4_R1_001.fastq.gz	BCla-902RetSTor_S4_R2_001.fastq.gz
Dataset_1	Retina_2Dayspost	Retina_2Dayspost_Rep1	BCla-101RetD_S9_R1_001.fastq.gz	BCla-101RetD_S9_R2_001.fastq.gz
Dataset_1	Retina_2Dayspost	Retina_2Dayspost_Rep3	BCla-107RetD_S12_R1_001.fastq.gz	BCla-107RetD_S12_R2_001.fastq.gz
Dataset_1	Retina_2Dayspost	Retina_2Dayspost_Rep5	BCla-104RetS_S10_R1_001.fastq.gz	BCla-104RetS_S10_R2_001.fastq.gz
Dataset_1	Retina_14Dayspost	Retina_14Dayspost_Rep1	BCla-108RetD14_S2_R1_001.fastq.gz	BCla-108RetD14_S2_R2_001.fastq.gz
Dataset_1	Retina_14Dayspost	Retina_14Dayspost_Rep3	BCla-802RetD14_S6_R1_001.fastq.gz	BCla-802RetD14_S6_R2_001.fastq.gz
Dataset_1	Retina_14Dayspost	Retina_14Dayspost_Rep5	BCla-405RetS14_S3_R1_001.fastq.gz	BCla-405RetS14_S3_R2_001.fastq.gz
Dataset_1	RPE_Euthermia	RPE_Euthermia_Rep1	163RPEEuth1_S8_R1_001.fastq.gz	163RPEEuth1_S8_R2_001.fastq.gz
Dataset_1	RPE_Euthermia	RPE_Euthermia_Rep2	167RPEEuth1_S10_R1_001.fastq.gz	167RPEEuth1_S10_R2_001.fastq.gz
Dataset_1	RPE_Euthermia	RPE_Euthermia_Rep3	168RPEEuth1_S9_R1_001.fastq.gz	168RPEEuth1_S9_R2_001.fastq.gz
Dataset_1	RPE_Prehibernation	RPE_Prehibernation_Rep1	BCla-141PreRPED_S6_R1_001.fastq.gz	BCla-141PreRPED_S6_R2_001.fastq.gz
Dataset_1	RPE_Prehibernation	RPE_Prehibernation_Rep3	BCla-159PRERPED_S14_R1_001.fastq.gz	BCla-159PRERPED_S14_R2_001.fastq.gz
Dataset_1	RPE_Prehibernation	RPE_Prehibernation_Rep5	BCla-148PreRPES_S7_R1_001.fastq.gz	BCla-148PreRPES_S7_R2_001.fastq.gz
Dataset_1	RPE_Torpor	RPE_Torpor_Rep1	BCla-304RPEDTor_S12_R1_001.fastq.gz	BCla-304RPEDTor_S12_R2_001.fastq.gz
Dataset_1	RPE_Torpor	RPE_Torpor_Rep3	BCla-906RPEDTor_S7_R1_001.fastq.gz	BCla-906RPEDTor_S7_R2_001.fastq.gz
Dataset_1	RPE_Torpor	RPE_Torpor_Rep5	BCla-902RPESTor_S9_R1_001.fastq.gz	BCla-902RPESTor_S9_R2_001.fastq.gz
Dataset_1	RPE_2Dayspost	RPE_2Dayspost_Rep1	BCla-101RPED_S14_R1_001.fastq.gz	BCla-101RPED_S14_R2_001.fastq.gz
Dataset_1	RPE_2Dayspost	RPE_2Dayspost_Rep3	BCla-107RPED_S5_R1_001.fastq.gz	BCla-107RPED_S5_R2_001.fastq.gz
Dataset_1	RPE_2Dayspost	RPE_2Dayspost_Rep5	BCla-104RPES_S3_R1_001.fastq.gz	BCla-104RPES_S3_R2_001.fastq.gz
Dataset_1	RPE_14Dayspost	RPE_14Dayspost_Rep1	BCla-108RPED14_S12_R1_001.fastq.gz	BCla-108RPED14_S12_R2_001.fastq.gz
Dataset_1	RPE_14Dayspost	RPE_14Dayspost_Rep3	BCla-802RPED14_S2_R1_001.fastq.gz	BCla-802RPED14_S2_R2_001.fastq.gz
Dataset_1	RPE_14Dayspost	RPE_14Dayspost_Rep5	BCla-405RPES14_S13_R1_001.fastq.gz	BCla-405RPES14_S13_R2_001.fastq.gz
Dataset_1	Hypothalamus_Prehibernation	Hypothalamus_Prehibernation_Rep1	BCla-141HypPRE_S7_R1_001.fastq.gz	BCla-141HypPRE_S7_R2_001.fastq.gz
Dataset_1	Hypothalamus_Prehibernation	Hypothalamus_Prehibernation_Rep2	BCla-148HypPRE_S8_R1_001.fastq.gz	BCla-148HypPRE_S8_R2_001.fastq.gz
Dataset_1	Hypothalamus_Prehibernation	Hypothalamus_Prehibernation_Rep3	BCla-159HypPRE_S9_R1_001.fastq.gz	BCla-159HypPRE_S9_R2_001.fastq.gz
Dataset_1	Hypothalamus_Torpor	Hypothalamus_Torpor_Rep1	BCla-304TorHyp_S5_R1_001.fastq.gz	BCla-304TorHyp_S5_R2_001.fastq.gz
Dataset_1	Hypothalamus_Torpor	Hypothalamus_Torpor_Rep2	BCla-902TorHyp_S2_R1_001.fastq.gz	BCla-902TorHyp_S2_R2_001.fastq.gz
Dataset_1	Hypothalamus_Torpor	Hypothalamus_Torpor_Rep3	BCla-906TorHyp_S4_R1_001.fastq.gz	BCla-906TorHyp_S4_R2_001.fastq.gz
Dataset_1	Hypothalamus_2Dayspost	Hypothalamus_2Dayspost_Rep1	BCla-101Hyp3_S12_R1_001.fastq.gz	BCla-101Hyp3_S12_R2_001.fastq.gz
Dataset_1	Hypothalamus_2Dayspost	Hypothalamus_2Dayspost_Rep2	BCla-104Hyp3_S13_R1_001.fastq.gz	BCla-104Hyp3_S13_R2_001.fastq.gz
Dataset_1	Hypothalamus_2Dayspost	Hypothalamus_2Dayspost_Rep3	BCla-107Hyp3_S14_R1_001.fastq.gz	BCla-107Hyp3_S14_R2_001.fastq.gz
Dataset_1	Hypothalamus_14Dayspost	Hypothalamus_14Dayspost_Rep1	BCla-108Hyp14_S9_R1_001.fastq.gz	BCla-108Hyp14_S9_R2_001.fastq.gz
Dataset_1	Hypothalamus_14Dayspost	Hypothalamus_14Dayspost_Rep2	BCla-405Hyp14_S6_R1_001.fastq.gz	BCla-405Hyp14_S6_R2_001.fastq.gz
Dataset_1	Hypothalamus_14Dayspost	Hypothalamus_14Dayspost_Rep3	BCla-802Hyp14_S3_R1_001.fastq.gz	BCla-802Hyp14_S3_R2_001.fastq.gz
Dataset_1	Cortex_Euthermia	Cortex_Euthermia_Rep1	163cortex_S3_R1_001.fastq.gz	163cortex_S3_R2_001.fastq.gz
Dataset_1	Cortex_Euthermia	Cortex_Euthermia_Rep2	167cortex_S5_R1_001.fastq.gz	167cortex_S5_R2_001.fastq.gz
Dataset_1	Cortex_Euthermia	Cortex_Euthermia_Rep3	168cortex_S6_R1_001.fastq.gz	168cortex_S6_R2_001.fastq.gz
Dataset_1	Cortex_Prehibernation	Cortex_Prehibernation_Rep1	BCla-141CorPRE_S12_R1_001.fastq.gz	BCla-141CorPRE_S12_R2_001.fastq.gz
Dataset_1	Cortex_Prehibernation	Cortex_Prehibernation_Rep2	BCla-148CorPRE_S11_R1_001.fastq.gz	BCla-148CorPRE_S11_R2_001.fastq.gz
Dataset_1	Cortex_Prehibernation	Cortex_Prehibernation_Rep3	BCla-159CorPRE_S10_R1_001.fastq.gz	BCla-159CorPRE_S10_R2_001.fastq.gz
Dataset_1	Cortex_Torpor	Cortex_Torpor_Rep1	BCla-304TorCor_S6_R1_001.fastq.gz	BCla-304TorCor_S6_R2_001.fastq.gz
Dataset_1	Cortex_Torpor	Cortex_Torpor_Rep2	BCla-402TorCor_S7_R1_001.fastq.gz	BCla-402TorCor_S7_R2_001.fastq.gz
Dataset_1	Cortex_Torpor	Cortex_Torpor_Rep3	BCla-906TorCor_S3_R1_001.fastq.gz	BCla-906TorCor_S3_R2_001.fastq.gz
Dataset_1	Cortex_2Dayspost	Cortex_2Dayspost_Rep1	BCla-101Cor3_S9_R1_001.fastq.gz	BCla-101Cor3_S9_R2_001.fastq.gz
Dataset_1	Cortex_2Dayspost	Cortex_2Dayspost_Rep2	BCla-104Cor3_S10_R1_001.fastq.gz	BCla-104Cor3_S10_R2_001.fastq.gz
Dataset_1	Cortex_2Dayspost	Cortex_2Dayspost_Rep3	BCla-107Cor3_S11_R1_001.fastq.gz	BCla-107Cor3_S11_R2_001.fastq.gz
Dataset_1	Cortex_14Dayspost	Cortex_14Dayspost_Rep1	BCla-108Cor14_S8_R1_001.fastq.gz	BCla-108Cor14_S8_R2_001.fastq.gz
Dataset_1	Cortex_14Dayspost	Cortex_14Dayspost_Rep2	BCla-405Cor14_S10_R1_001.fastq.gz	BCla-405Cor14_S10_R2_001.fastq.gz
Dataset_1	Cortex_14Dayspost	Cortex_14Dayspost_Rep3	BCla-802Cor14_S4_R1_001.fastq.gz	BCla-802Cor14_S4_R2_001.fastq.gz
Dataset_1	Liver_Euthermia	Liver_Euthermia_Rep1	163liver_S2_R1_001.fastq.gz	163liver_S2_R2_001.fastq.gz
Dataset_1	Liver_Euthermia	Liver_Euthermia_Rep2	167liver_S3_R1_001.fastq.gz	167liver_S3_R2_001.fastq.gz
Dataset_1	Liver_Euthermia	Liver_Euthermia_Rep3	168liver_S4_R1_001.fastq.gz	168liver_S4_R2_001.fastq.gz
Dataset_1	Liver_Prehibernation	Liver_Prehibernation_Rep1	BCla-159PreLiv_S12_R1_001.fastq.gz	BCla-159PreLiv_S12_R2_001.fastq.gz
Dataset_1	Liver_Torpor	Liver_Torpor_Rep1	BCla-304TorLiv_S1_R1_001.fastq.gz	BCla-304TorLiv_S1_R2_001.fastq.gz
Dataset_1	Liver_Torpor	Liver_Torpor_Rep2	BCla-902TorLiv_S13_R1_001.fastq.gz	BCla-902TorLiv_S13_R2_001.fastq.gz
Dataset_1	Liver_Torpor	Liver_Torpor_Rep3	BCla-906TorLiv_S14_R1_001.fastq.gz	BCla-906TorLiv_S14_R2_001.fastq.gz
Dataset_1	Liver_2Dayspost	Liver_2Dayspost_Rep1	BCla-101Liv3_S6_R1_001.fastq.gz	BCla-101Liv3_S6_R2_001.fastq.gz
Dataset_1	Liver_2Dayspost	Liver_2Dayspost_Rep2	BCla-104Liv3_S7_R1_001.fastq.gz	BCla-104Liv3_S7_R2_001.fastq.gz
Dataset_1	Liver_2Dayspost	Liver_2Dayspost_Rep3	BCla-107Liv3_S8_R1_001.fastq.gz	BCla-107Liv3_S8_R2_001.fastq.gz
Dataset_1	Liver_14Dayspost	Liver_14Dayspost_Rep1	BCla-108Liv14_S7_R1_001.fastq.gz	BCla-108Liv14_S7_R2_001.fastq.gz
Dataset_1	Liver_14Dayspost	Liver_14Dayspost_Rep2	BCla-405Liv14_S2_R1_001.fastq.gz	BCla-405Liv14_S2_R2_001.fastq.gz
Dataset_1	Liver_14Dayspost	Liver_14Dayspost_Rep3	BCla-802Liv14_S5_R1_001.fastq.gz	BCla-802Liv14_S5_R2_001.fastq.gz
Dataset_2	Forebrain_SummerActive	Forebrain_SummerActive_Rep1	SRR6293948_1.fastq.gz	SRR6293948_2.fastq.gz
Dataset_2	Forebrain_SummerActive	Forebrain_SummerActive_Rep2	SRR6293949_1.fastq.gz	SRR6293949_2.fastq.gz
Dataset_2	Forebrain_SummerActive	Forebrain_SummerActive_Rep3	SRR6293950_1.fastq.gz	SRR6293950_2.fastq.gz
Dataset_2	Forebrain_Arousing	Forebrain_Arousing_Rep1	SRR6293953_1.fastq.gz	SRR6293953_2.fastq.gz
Dataset_2	Forebrain_Arousing	Forebrain_Arousing_Rep2	SRR6293954_1.fastq.gz	SRR6293954_2.fastq.gz
Dataset_2	Forebrain_Arousing	Forebrain_Arousing_Rep3	SRR6293956_1.fastq.gz	SRR6293956_2.fastq.gz
Dataset_2	Forebrain_Entrance	Forebrain_Entrance_Rep1	SRR6293955_1.fastq.gz	SRR6293955_2.fastq.gz
Dataset_2	Forebrain_Entrance	Forebrain_Entrance_Rep2	SRR6293958_1.fastq.gz	SRR6293958_2.fastq.gz
Dataset_2	Forebrain_Entrance	Forebrain_Entrance_Rep3	SRR6293960_1.fastq.gz	SRR6293960_2.fastq.gz
Dataset_2	Forebrain_LateTorpor	Forebrain_LateTorpor_Rep1	SRR6293962_1.fastq.gz	SRR6293962_2.fastq.gz
Dataset_2	Forebrain_LateTorpor	Forebrain_LateTorpor_Rep2	SRR6293964_1.fastq.gz	SRR6293964_2.fastq.gz
Dataset_2	Forebrain_LateTorpor	Forebrain_LateTorpor_Rep3	SRR6293965_1.fastq.gz	SRR6293965_2.fastq.gz
Dataset_2	Forebrain_IBA	Forebrain_IBA_Rep1	SRR6293966_1.fastq.gz	SRR6293966_2.fastq.gz
Dataset_2	Forebrain_IBA	Forebrain_IBA_Rep2	SRR6293967_1.fastq.gz	SRR6293967_2.fastq.gz
Dataset_2	Forebrain_IBA	Forebrain_IBA_Rep3	SRR6293971_1.fastq.gz	SRR6293971_2.fastq.gz
Dataset_2	Forebrain_SpringDark	Forebrain_SpringDark_Rep1	SRR6293970_1.fastq.gz	SRR6293970_2.fastq.gz
Dataset_2	Forebrain_SpringDark	Forebrain_SpringDark_Rep2	SRR6293972_1.fastq.gz	SRR6293972_2.fastq.gz
Dataset_2	Forebrain_SpringDark	Forebrain_SpringDark_Rep3	SRR6293973_1.fastq.gz	SRR6293973_2.fastq.gz
Dataset_2	Hypothalamus_SummerActive	Hypothalamus_SummerActive_Rep3	SRR6293980_1.fastq.gz	SRR6293980_2.fastq.gz
Dataset_2	Hypothalamus_SummerActive	Hypothalamus_SummerActive_Rep4	SRR6293981_1.fastq.gz	SRR6293981_2.fastq.gz
Dataset_2	Hypothalamus_SummerActive	Hypothalamus_SummerActive_Rep5	SRR6293982_1.fastq.gz	SRR6293982_2.fastq.gz
Dataset_2	Hypothalamus_Arousing	Hypothalamus_Arousing_Rep3	SRR6293985_1.fastq.gz	SRR6293985_2.fastq.gz
Dataset_2	Hypothalamus_Arousing	Hypothalamus_Arousing_Rep4	SRR6293987_1.fastq.gz	SRR6293987_2.fastq.gz
Dataset_2	Hypothalamus_Arousing	Hypothalamus_Arousing_Rep5	SRR6293988_1.fastq.gz	SRR6293988_2.fastq.gz
Dataset_2	Hypothalamus_Entrance	Hypothalamus_Entrance_Rep3	SRR6293990_1.fastq.gz	SRR6293990_2.fastq.gz
Dataset_2	Hypothalamus_Entrance	Hypothalamus_Entrance_Rep4	SRR6293992_1.fastq.gz	SRR6293992_2.fastq.gz
Dataset_2	Hypothalamus_Entrance	Hypothalamus_Entrance_Rep5	SRR6294007_1.fastq.gz	SRR6294007_2.fastq.gz
Dataset_2	Hypothalamus_LateTorpor	Hypothalamus_LateTorpor_Rep3	SRR6293994_1.fastq.gz	SRR6293994_2.fastq.gz
Dataset_2	Hypothalamus_LateTorpor	Hypothalamus_LateTorpor_Rep4	SRR6293997_1.fastq.gz	SRR6293997_2.fastq.gz
Dataset_2	Hypothalamus_LateTorpor	Hypothalamus_LateTorpor_Rep5	SRR6293998_1.fastq.gz	SRR6293998_2.fastq.gz
Dataset_2	Hypothalamus_IBA	Hypothalamus_IBA_Rep3	SRR6294000_1.fastq.gz	SRR6294000_2.fastq.gz
Dataset_2	Hypothalamus_IBA	Hypothalamus_IBA_Rep4	SRR6294005_1.fastq.gz	SRR6294005_2.fastq.gz
Dataset_2	Hypothalamus_IBA	Hypothalamus_IBA_Rep5	SRR6294006_1.fastq.gz	SRR6294006_2.fastq.gz
Dataset_2	Hypothalamus_SpringDark	Hypothalamus_SpringDark_Rep3	SRR6294002_1.fastq.gz	SRR6294002_2.fastq.gz
Dataset_2	Hypothalamus_SpringDark	Hypothalamus_SpringDark_Rep4	SRR6294003_1.fastq.gz	SRR6294003_2.fastq.gz
Dataset_2	Hypothalamus_SpringDark	Hypothalamus_SpringDark_Rep5	SRR6294004_1.fastq.gz	SRR6294004_2.fastq.gz
Dataset_2	Medulla_SummerActive	Medulla_SummerActive_Rep1	SRR6294008_1.fastq.gz	SRR6294008_2.fastq.gz
Dataset_2	Medulla_SummerActive	Medulla_SummerActive_Rep2	SRR6294009_1.fastq.gz	SRR6294009_2.fastq.gz
Dataset_2	Medulla_SummerActive	Medulla_SummerActive_Rep5	SRR6294012_1.fastq.gz	SRR6294012_2.fastq.gz
Dataset_2	Medulla_Arousing	Medulla_Arousing_Rep1	SRR6294013_1.fastq.gz	SRR6294013_2.fastq.gz
Dataset_2	Medulla_Arousing	Medulla_Arousing_Rep2	SRR6294014_1.fastq.gz	SRR6294014_2.fastq.gz
Dataset_2	Medulla_Arousing	Medulla_Arousing_Rep5	SRR6294019_1.fastq.gz	SRR6294019_2.fastq.gz
Dataset_2	Medulla_Entrance	Medulla_Entrance_Rep1	SRR6294015_1.fastq.gz	SRR6294015_2.fastq.gz
Dataset_2	Medulla_Entrance	Medulla_Entrance_Rep2	SRR6294018_1.fastq.gz	SRR6294018_2.fastq.gz
Dataset_2	Medulla_Entrance	Medulla_Entrance_Rep5	SRR6294037_1.fastq.gz	SRR6294037_2.fastq.gz
Dataset_2	Medulla_LateTorpor	Medulla_LateTorpor_Rep1	SRR6294021_1.fastq.gz	SRR6294021_2.fastq.gz
Dataset_2	Medulla_LateTorpor	Medulla_LateTorpor_Rep2	SRR6294023_1.fastq.gz	SRR6294023_2.fastq.gz
Dataset_2	Medulla_LateTorpor	Medulla_LateTorpor_Rep5	SRR6294028_1.fastq.gz	SRR6294028_2.fastq.gz
Dataset_2	Medulla_IBA	Medulla_IBA_Rep1	SRR6294025_1.fastq.gz	SRR6294025_2.fastq.gz
Dataset_2	Medulla_IBA	Medulla_IBA_Rep2	SRR6294026_1.fastq.gz	SRR6294026_2.fastq.gz
Dataset_2	Medulla_IBA	Medulla_IBA_Rep5	SRR6294036_1.fastq.gz	SRR6294036_2.fastq.gz
Dataset_2	Medulla_SpringDark	Medulla_SpringDark_Rep1	SRR6294029_1.fastq.gz	SRR6294029_2.fastq.gz
Dataset_2	Medulla_SpringDark	Medulla_SpringDark_Rep2	SRR6294031_1.fastq.gz	SRR6294031_2.fastq.gz
Dataset_2	Medulla_SpringDark	Medulla_SpringDark_Rep5	SRR6294034_1.fastq.gz	SRR6294034_2.fastq.gz
Dataset_3	Retina_Hibernation	Retina_Hibernation_Rep1	SRR5180528_1.fastq.gz	SRR5180528_2.fastq.gz
Dataset_3	Retina_Hibernation	Retina_Hibernation_Rep2	SRR5180529_1.fastq.gz	SRR5180529_2.fastq.gz
Dataset_3	Retina_Hibernation	Retina_Hibernation_Rep3	SRR5180530_1.fastq.gz	SRR5180530_2.fastq.gz
Dataset_3	Retina_Awake	Retina_Awake_Rep1	SRR5180533_1.fastq.gz	SRR5180533_2.fastq.gz
Dataset_3	Retina_Awake	Retina_Awake_Rep2	SRR5180534_1.fastq.gz	SRR5180534_2.fastq.gz
Dataset_3	Retina_Awake	Retina_Awake_Rep3	SRR5180535_1.fastq.gz	SRR5180535_2.fastq.gz
Dataset_4	Liver_Entrance	Liver_Entrance_Rep1	SRR13718906_1.fastq.gz	SRR13718906_2.fastq.gz
Dataset_4	Liver_Entrance	Liver_Entrance_Rep2	SRR13718907_1.fastq.gz	SRR13718907_2.fastq.gz
Dataset_4	Liver_Entrance	Liver_Entrance_Rep3	SRR13718882_1.fastq.gz	SRR13718882_2.fastq.gz
Dataset_4	Liver_Arousal	Liver_Arousal_Rep1	SRR13718885_1.fastq.gz	SRR13718885_2.fastq.gz
Dataset_4	Liver_Arousal	Liver_Arousal_Rep2	SRR13718886_1.fastq.gz	SRR13718886_2.fastq.gz
Dataset_4	Liver_Arousal	Liver_Arousal_Rep3	SRR13718887_1.fastq.gz	SRR13718887_2.fastq.gz
Dataset_4	Liver_SpringDark	Liver_SpringDark_Rep1	SRR13718890_1.fastq.gz	SRR13718890_2.fastq.gz
Dataset_4	Liver_SpringDark	Liver_SpringDark_Rep2	SRR13718891_1.fastq.gz	SRR13718891_2.fastq.gz
Dataset_4	Liver_SpringDark	Liver_SpringDark_Rep3	SRR13718892_1.fastq.gz	SRR13718892_2.fastq.gz
Dataset_4	Liver_SummerActive	Liver_SummerActive_Rep1	SRR13718896_1.fastq.gz	SRR13718896_2.fastq.gz
Dataset_4	Liver_SummerActive	Liver_SummerActive_Rep2	SRR13718897_1.fastq.gz	SRR13718897_2.fastq.gz
Dataset_4	Liver_SummerActive	Liver_SummerActive_Rep3	SRR13718898_1.fastq.gz	SRR13718898_2.fastq.gz
Dataset_4	Liver_IBA	Liver_IBA_Rep1	SRR13718901_1.fastq.gz	SRR13718901_2.fastq.gz
Dataset_4	Liver_IBA	Liver_IBA_Rep2	SRR13718902_1.fastq.gz	SRR13718902_2.fastq.gz
Dataset_4	Liver_IBA	Liver_IBA_Rep3	SRR13718903_1.fastq.gz	SRR13718903_2.fastq.gz
